# Lipocalin-2-expressing red pulp macrophages link ischemic stroke to systemic immune reprogramming in mice and humans

**DOI:** 10.64898/2026.06.23.733904

**Authors:** Alexandra Lucaciu, Patrick Wurzel, Stine Rytz Rasmussen, Eva Lueckhoff, Franziska Mayser, Jiffin Benjamin, Roxane-Isabelle Kestner, Verena Haas, Lisa Sophie Huber, Deepthi Bevara, Nico Landvogt, Melanie Glueck, Karen Gertz, Raphael Raspe, Sethuraman Subramanian, Christoph Welsch, Julia Bein, Peter J. Wild, Helena Radbruch, Christian Grefkes, Adam Strzelczyk, Waltraud Pfeilschifter, Michael H. Sieweke, Josef M. Pfeilschifter, Julien Subburayalu, Rajkumar Vutukuri

**Author notes:** These authors contributed equally and share last authorship (Julien Subburayalu, Rajkumar Vutukuri). Correspondence: Rajkumar Vutukuri, Ph.D.

## Abstract

**Background:** Acute ischemic stroke (AIS) triggers profound systemic immune alterations that contribute to post-stroke infections. The spleen is a key peripheral immune organ affected by AIS, but the molecular mediators linking cerebral ischemia to splenic immune dysfunction remain incompletely understood. Lipocalin-2 (LCN2) is an acute-phase protein implicated in neuroinflammation and host defense, yet its peripheral regulation, cellular sources and immune-modulatory actions after AIS remain unclear.

**Methods:** Male, 10-12-week-old C57BL/6J mice underwent transient middle cerebral artery occlusion (tMCAO) or sham surgery. Spleens were collected 24 hours, 3 days, or 7 days post-stroke for 3’-MACE-Seq transcriptomics, multiplex cytokine profiling, RT-qPCR, immunoblotting, and immunofluorescence. Murine T cells and monocytes were magnetically isolated, stimulated with recombinant LCN2 protein or vehicle, and analyzed using (i) RT-qPCR of LPS-induced proinflammatory cytokines (*Il1b*, *Il6*, *Tnf*), (ii) LCN2-driven T cell chemotaxis, (iii) FACS-based phenotyping, (iv) FACS-based phagocytosis of pHrodo-labeled *E*. *coli* bioparticles, and (v) FACS-based quantification of reactive oxygen species (ROS) using DHR-123. Human plasma samples and post-mortem spleens from three patients with ischemic stroke and one non-stroke control were analyzed for LCN2 expression and cellular localization. Untouched human monocytes from healthy donors were exposed to recombinant LCN2 and assessed by flow cytometry for antigen-presentation, co-stimulatory markers, phagocytosis and ROS production.

**Results:** Transcriptomics revealed robust, biphasic splenic *Lcn2* upregulation at 24 hours and 7 days after tMCAO. LCN2 localized predominantly to F4/80^+^ red pulp macrophages (RPMs), and accumulated at RPM-associated CD3^+^ contact sites. AIS induced a broad suppression of splenic innate and adaptive cytokine networks. Recombinant LCN2 induced T cell hyporesponsiveness, suppressed *Il6* and *Tnf* induction, and impaired CCL5-directed chemotaxis. In monocytes, LCN2 promoted a shift toward Ly6C^low^ phenotypes, enhanced phagocytosis of *E*. *coli*, and uncoupled phagocytosis from ROS production. In human ischemic stroke spleens, LCN2 was detected in CD68^+^ RPMs and at RPM-associated immune-cell contact sites, consistent with the murine splenic phenotype. In line with the murine findings, human monocytes exposed to LCN2 displayed increased *E*. *coli* uptake but reduced ROS, alongside reduced HLA-DR, CD80, CD206, and CD11b expression.

**Conclusions:** AIS induces a conserved splenic LCN2-expressing RPM niche in mice and humans. Recombinant LCN2 is sufficient to reprogram T cells and monocytes toward hyporesponsive, tolerogenic and phagocytosis-ROS-uncoupled states, thereby linking cerebral ischemia to systemic immune dysfunction. These findings identify LCN2-expressing RPMs as a translationally relevant immunoregulatory niche after AIS and nominate receptor-specific LCN2 signaling as a candidate pathway for future studies aimed at mitigating post-stroke immunodepression and infection susceptibility without compromising antimicrobial host defense.
