## Supplementary material for "Lipocalin-2-expressing red pulp macrophages link ischemic stroke to systemic immune reprogramming in mice and humans": Full Table 2

### Sheet: Sheet 1
ID	Description	NES	p.adjust
HALLMARK_MYOGENESIS	HALLMARK_MYOGENESIS	-2.51616	1.66667e-09
HALLMARK_EPITHELIAL_MESENCHYMAL_TRANSITION	HALLMARK_EPITHELIAL_MESENCHYMAL_TRANSITION	-2.47521	1.66667e-09
HALLMARK_HEME_METABOLISM	HALLMARK_HEME_METABOLISM	2.43374	1.66667e-09
HALLMARK_UV_RESPONSE_DN	HALLMARK_UV_RESPONSE_DN	-2.06544	2.04252e-08
HALLMARK_APICAL_JUNCTION	HALLMARK_APICAL_JUNCTION	-1.99443	3.1803e-07
HALLMARK_KRAS_SIGNALING_DN	HALLMARK_KRAS_SIGNALING_DN	-2.00531	9.03324e-06
HALLMARK_COAGULATION	HALLMARK_COAGULATION	-1.85638	0.000105343
HALLMARK_APICAL_SURFACE	HALLMARK_APICAL_SURFACE	-1.87325	0.00120559
HALLMARK_ESTROGEN_RESPONSE_LATE	HALLMARK_ESTROGEN_RESPONSE_LATE	-1.58329	0.00629688
HALLMARK_NOTCH_SIGNALING	HALLMARK_NOTCH_SIGNALING	-1.77377	0.00634109
HALLMARK_ESTROGEN_RESPONSE_EARLY	HALLMARK_ESTROGEN_RESPONSE_EARLY	-1.57259	0.0105728
HALLMARK_HYPOXIA	HALLMARK_HYPOXIA	-1.46938	0.0273219
HALLMARK_REACTIVE_OXYGEN_SPECIES_PATHWAY	HALLMARK_REACTIVE_OXYGEN_SPECIES_PATHWAY	1.7058	0.0306616
HALLMARK_ANGIOGENESIS	HALLMARK_ANGIOGENESIS	-1.61789	0.0448004
HALLMARK_WNT_BETA_CATENIN_SIGNALING	HALLMARK_WNT_BETA_CATENIN_SIGNALING	-1.62007	0.0468239
HALLMARK_KRAS_SIGNALING_UP	HALLMARK_KRAS_SIGNALING_UP	-1.39624	0.080131
HALLMARK_TNFA_SIGNALING_VIA_NFKB	HALLMARK_TNFA_SIGNALING_VIA_NFKB	1.30395	0.0933476
HALLMARK_SPERMATOGENESIS	HALLMARK_SPERMATOGENESIS	-1.32767	0.250824
HALLMARK_MITOTIC_SPINDLE	HALLMARK_MITOTIC_SPINDLE	-1.24161	0.293427
HALLMARK_HEDGEHOG_SIGNALING	HALLMARK_HEDGEHOG_SIGNALING	-1.33286	0.306036
HALLMARK_IL6_JAK_STAT3_SIGNALING	HALLMARK_IL6_JAK_STAT3_SIGNALING	1.21598	0.306036
HALLMARK_IL2_STAT5_SIGNALING	HALLMARK_IL2_STAT5_SIGNALING	-1.20983	0.306036
HALLMARK_GLYCOLYSIS	HALLMARK_GLYCOLYSIS	-1.20526	0.306036
HALLMARK_APOPTOSIS	HALLMARK_APOPTOSIS	-1.21525	0.316585
HALLMARK_CHOLESTEROL_HOMEOSTASIS	HALLMARK_CHOLESTEROL_HOMEOSTASIS	-1.24388	0.322061
HALLMARK_ADIPOGENESIS	HALLMARK_ADIPOGENESIS	-1.17725	0.322061
HALLMARK_XENOBIOTIC_METABOLISM	HALLMARK_XENOBIOTIC_METABOLISM	1.12026	0.322061
HALLMARK_INTERFERON_GAMMA_RESPONSE	HALLMARK_INTERFERON_GAMMA_RESPONSE	1.13329	0.344653
HALLMARK_TGF_BETA_SIGNALING	HALLMARK_TGF_BETA_SIGNALING	-1.2021	0.370108
HALLMARK_COMPLEMENT	HALLMARK_COMPLEMENT	-1.14359	0.370108
HALLMARK_INFLAMMATORY_RESPONSE	HALLMARK_INFLAMMATORY_RESPONSE	-1.12634	0.407635
HALLMARK_PEROXISOME	HALLMARK_PEROXISOME	-1.08699	0.478469
HALLMARK_ALLOGRAFT_REJECTION	HALLMARK_ALLOGRAFT_REJECTION	1.04925	0.478469
HALLMARK_PANCREAS_BETA_CELLS	HALLMARK_PANCREAS_BETA_CELLS	-1.11513	0.525304
HALLMARK_INTERFERON_ALPHA_RESPONSE	HALLMARK_INTERFERON_ALPHA_RESPONSE	1.0358	0.525304
HALLMARK_P53_PATHWAY	HALLMARK_P53_PATHWAY	-0.943177	0.804683
HALLMARK_ANDROGEN_RESPONSE	HALLMARK_ANDROGEN_RESPONSE	-0.929337	0.804683
HALLMARK_BILE_ACID_METABOLISM	HALLMARK_BILE_ACID_METABOLISM	-0.909887	0.813109
HALLMARK_MTORC1_SIGNALING	HALLMARK_MTORC1_SIGNALING	-0.919623	0.814337
HALLMARK_OXIDATIVE_PHOSPHORYLATION	HALLMARK_OXIDATIVE_PHOSPHORYLATION	0.936968	0.828125
HALLMARK_E2F_TARGETS	HALLMARK_E2F_TARGETS	0.90348	0.931295
HALLMARK_UV_RESPONSE_UP	HALLMARK_UV_RESPONSE_UP	-0.830506	0.931295
HALLMARK_PROTEIN_SECRETION	HALLMARK_PROTEIN_SECRETION	-0.788141	0.964192
HALLMARK_G2M_CHECKPOINT	HALLMARK_G2M_CHECKPOINT	-0.803182	0.973648
HALLMARK_FATTY_ACID_METABOLISM	HALLMARK_FATTY_ACID_METABOLISM	0.783249	1
HALLMARK_UNFOLDED_PROTEIN_RESPONSE	HALLMARK_UNFOLDED_PROTEIN_RESPONSE	-0.665774	1
HALLMARK_DNA_REPAIR	HALLMARK_DNA_REPAIR	-0.664528	1
HALLMARK_MYC_TARGETS_V2	HALLMARK_MYC_TARGETS_V2	-0.663392	1
HALLMARK_PI3K_AKT_MTOR_SIGNALING	HALLMARK_PI3K_AKT_MTOR_SIGNALING	-0.633716	1
HALLMARK_MYC_TARGETS_V1	HALLMARK_MYC_TARGETS_V1	-0.517632	1
